# Ethics review for insect research in the UK: Patterns, drivers, and perceived impact on research quality and process

**DOI:** 10.1101/2025.10.21.683772

**Authors:** Jessica Eleanor Stokes, Bob Fischer, Meghan Barrett

**Affiliations:** Royal Entomological Society, The Mansion House, St Albans, UK; ProScience Ltd, Dursley, Gloucestershire, UK; Department of Philosophy, Texas State University, San Marcos, USA; Department of Biology, Indiana University Indianapolis, Indianapolis, USA

**Keywords:** Insect, ethics, welfare, insect research, 3Rs, entomology, UK

## Abstract

Research involving insects currently falls outside the scope of animal welfare legislation in the UK; however, many institutions in the UK require submission of procedures involving insects to their internal ethics review board. Here, we have surveyed UK institutions to assess what proportion require ethics applications for work with insects. Further, we surveyed entomologists working at UK institutions to understand when requirements first came about at their institution and (if applicable) their experiences with ethics review, including feedback received, resources used/desired, and their self-reported confidence in submitting applications. In addition, we assessed entomologists’ perception of the influence of ethics review on research quality and their general attitudes and values towards the ethical treatment of insects in research and the process of ethics review. Our data demonstrate that just over half of UK institutions (51.6%) require ethics review for research with insects starting in 2008 with a steady trend towards increasing institutional requirements over time. Entomologists currently submitting are largely confident in their applications (68.8%, confident) but the majority believed that resources like training on ethics in the insect context and greater research on insect welfare would be helpful. Entomologists largely believed that ethics applications had either a positive effect (44.6%) or no effect (39.6%) on research quality; early career entomologists were more likely to report a positive effect of ethics review on study quality. Qualitative responses suggest the entomological community has diverse values and attitudes towards the ethical treatment of insects in research.
