## Supplemental File 1: University and institute list for "Ethics review for insect research in the UK: Patterns, drivers, and perceived impact on research quality and process"

### Sheet: Sheet1
Abertay University
Aberystwyth University
Anglia Ruskin University
Animal and Plant Health Agency
Aston University
Bangor University
Bath Spa University
Birbeck University of London
Birmingham City University
Bournemouth University
Brunel University
Buckinghamshire New University
Canterbury Christ Church University
Cardiff Met University
Cardiff University
Centre of Ecology and Hydrology
City University London & St George
Coventry University
De Montfort University
Durham University
Edge Hill University
Edinburgh Napier University
Falmouth University
Fera Science
Glasgow Caledonian University
Goldsmiths University of London
Harper Adams University
Hartpury University
Heriot Watt University
Imperial College London
John Innes Centre
Keele University
Kingston University
Lancaster University
Leeds Beckett University
Leeds Trinity University
Liverpool Hope University
Liverpool John Moores University
Liverpool School of Tropical Medicine
London Met University
London School Economics
London School of Hygiene and Tropical Medicine
London South Bank University
Loughborough University
Manchester Met University
Middlesex University
Newcastle University
Northumbria University
Nottingham Trent University
Oxford Brookes University
Queen Mary University of London
Queen's University Belfast
Robert Gordon University
Roehampton University
Rothamsted Research
Royal Agricultural University
Royal Holloway University of London
Royal Veterinary College University of London
Sheffield Hallam University
Solent University
Scotland's Rural College
Staffordshire University
Swansea University
Teeside University
The Open University
The Pirbright Institute
The University of Manchester
Trinity College Dublin
University of Lancashire
UK Health Security Agency
Ulster University
University College Birmingham
University College Cork
University College Dublin
University College London
University of Aberdeen
University of Bath
University of Bedfordshire
University of Birmingham
University of Bolton
University of Bradford
University of Brighton
University of Bristol
University of Buckingham
University of Cambridge
University of Chester
University of Chichester
University of Cumbria
University of Derby
University of Dundee
University of East Anglia
University of East London
University of Edinburgh
University of Essex
University of Exeter
University of Galway
University of Glasgow
University of Gloucestershire
University of Greenwich
University of Hertfordshire
University of Huddersfield
University of Hull
University of Kent
University of Leeds
University of Leicester
University of Lincoln
University of Liverpool
University of London
University of Manchester
University of Northampton
University of Nottingham
University of Oxford
University of Plymouth
University of Portsmouth
University of Reading
University of Salford
University of Sheffield
University of South Wales
University of Southampton
University of St Andrews
University of Stirling
University of Strathclyde
University of Suffolk
University of Sunderland
University of Surrey
University of Sussex
University of the Highlands and Islands
University of the West of Scotland
University of Ulster
University of Wales
University of Wales Trinity Saint David
University of Warwick
University of West London
University of West of England
University of Westminster
University of Wolverhampton
University of Worcester
University of York
Wrexham University
York St John University
Zoological Society of London
