## Supplemental File 3: Codebook for "Ethics review for insect research in the UK: Patterns, drivers, and perceived impact on research quality and process"

### Sheet: Quality of Research - Do Ethics
Theme	Code	Definition	Examples from those that do ethics review	Example from those that do not do ethics review
No Current Experience	Lack of Knowledge	The participant identified that they have no experience with ethics review and therefore do not feel they can comment on how it influences the quality of research		"I have never had to complete the ethics application process so am unable to have a strong opinion" [P884]; "n/a - my current work with insects does not require ethics." [P629]; "I have never been asked" [P658]; "N/A I've never had to do an ethics application" [P831]
	Preference for Experience	The participant identified that they wish their institution had ethics review or that they wished to have experience with ethics review.		"I have no experience in submitting an ethics application. In retrospect I wish I had the opportunity." [P811]; "It is very unfortunate that my institution does not require ethics applications for insect research" [P141]
	Preference for No Experience	The participant identified that they would not like their institution to have ethics review or that they wished not to have experience with ethics review.		"I… would prefer not to see this instituted for the kind of work I do" [P744]
	Prior Experience Positive	The participant identified that had prior experience with ethics review, but not current experience at their institution, and that experience was positive.		"Ethics consideration not needed at my institution, though sometimes needed by partners…All has been straightforward" [P914]
	Prior Experience Negative	The participant identified that had prior experience with ethics review, but not current experience at their institution, and that experience was negative.		"It the past, some of the PhD students I supervised were required to submit ethics applications at the planning stage, before starting their research. These were not helpful." [P220]; "I…submitted annual ethics applications to the university with which the museum was associated with. While we were given the approval it did not help the projects" [P744]; "The only time I've had to fill in an ethic…
Quality Improvements	3Rs	The participant directly described improvements in quality related to the 3Rs: replacement, reduction, and/or refinement	"Particularly regarding 'reduction', there is more thought put into making the most out of data and sampling efficiently in ecological studies" [P67];	"When I design my experiments, I… apply general guidelines (3 R's)" [P118]
	Design and Planning	The participant described improvements to methods or experimental design process due to ethics review applications.	"ethics application[s] increase thoughtful design" [P30]; "It fosters thorough thought and planning as well as peer review of plans before starting work with animals, including insects" [P134]; "It means that you have to plan even more thoroughly before engaging in research" [P91]	"I can see how the ethics application process would make researchers more mindful of experimental design etc by having to consider correct use[s]age of animals and the correct controls" [P384]; "like anything that prompts further research, it tends to enhance quality" [P772]; "Involves more preparation before hand, and ensures the welfare requirements are met" [P155]
	Generic - Quality	The participant described a generic belief that research quality would be improved as a result of ethics review		"having a committee solely focused on this would no doubt improve quality" [P129]; "I believe that instances where ethics are required the quality of work is improved" [P424]; "I would like to think it has no effect *on our science* as I would like to think we carefully think through the relevant issues...but I appreciate that in other contexts it could improve quality" [P460]; "I assume it impro…
	Education	The participant described opportunities for education of investigators and students on important methodological considerations	"ethics application[s]… educate researchers on power calculations and emphasize the key objectives of research" [P175]
Quality Unchanged	Conditional	The participant stated that ethics review may be valuable or may not be detrimental if certain conditions were met	"If done well, it does not have to detract from research quality" [P130]	"It would have been more useful to integrate ethical considerations with other aspects of the planning (i.e., considering ethics alongside robust experimental design and appropriate statistical analysis" [P220]; "In my opinion, however, whether going through ethical approval could have a positive or negative effect on the research may depend on purpose and target group." [P629]; "Fundamentally, e…
	No Change in Quality	The participant stated there was no difference in the quality or methods of their work as a result of ethics review.		"[it] did not affect the work we did." [P744]; "I am currently using museum speciments so there will not be a large impact" [P917]; "their quality of work will stay the same" [P682]; "[ethics review at partner institutions did] not require changes to planned procedures" [P914]
Quality Concerns	Untapped Knowledge	The participant described a concern that some areas of knowledge may not be possible to research if ethics applications for insects were required.		"But, the "red tape" surrounding this also inherently limits experimental flexibility and can limit research." [P384]; "to restrict this [experimental freedom] in any form would kneecap NC3Rs initiatves by making insect research unnecessarily bureaucratic and restrictive" [P593]; "It has an effect on the things people can research, putting a limit to certain branches of experimentation" [P682]
	Opposed 3Rs or ethics	The participant described that the 3Rs and/or ethics applications were detrimental to research quality.		"The ethics application process detracts from the quality of research…There are many areas of insect research in which Replacement, Reduction, and Refinement are antithetical to the research itself" [P204]
Process/Outcome Concerns	Wasted time	The participant described a concern that time would be/is wasted completing ethics applications for insects	"A huge amount of time is being wasted on ethics procedures" [P728];	"I found these to be time consuming" [P744]; "Time taken submitting for ethics approval can make already time-consuming experiments take even longer" [P811]; "time is wasted that could be used for research" [P238]; "[such application process will]… delay or hamper our research" [P210]
	Field Building	The participant described a concern that people would not join or leave the field as a result of ethics review		"extra applications will just discourage people from doing insect research in the UK" [P486];
	Administrative burden	The participant described a concern that there would be additional bureaucracy if there was ethics review for insect research		"adding another substantial layer of paperwork that could be an impediment" [P629]; "it would add unnecessary bureaucracy to an already very bureaucratic existence" [P744]; "It's unnecessary paperwork" [P486]; "Adding paperwork will not improve that" [P204]; "such application process will inevitably increase paperwork" [P210]; "Because I do not have an ethics application process to consider...I a…
	International collaboration	The participant described a concern that international collaboration could be challenged by ethics review for insect research		“Adding additional paperwork will only reinforce the power dynamic of rich institutions having unfair advantages. Adding these ethics regulations will directly harm efforts to build equality in global health” [not currently submitting, Q2; P204]
	Lost productivity	The participant described a concern that researchers may not be/are not as scientifically productive if they complete ethics applications for insects	"blanket imposition of burdensom regulations has already impacted research productivity" [P130]
	No viable alternative practices	The participant described a concern that there were no alternative practices to the ones currently employed.	"I work with Drosophila melanogaster…so I have hundreds of strains that I can only maintain by live propagation (no freezing), so I have no other solution that raising and killing millions of flies every year" [P189]; "I would be happy to improve my dissection methods to avoid pain in larvae, but I am not aware of an anaesthetic that would do this without interfering with the tissues I want to ex…	We will need to do research on insects to save them in the long run [P685]; "[in discussing a specific experimental design] Replacement is not possible for obvious logical reasons. Reduction in number of individuals would decrease the genetic diversity of the founding population... Refinement is not possible because oviposition is best induced by maximizing 20-hydroxyecdysone (20E)" [P204]; "the …
	Cost/Labor	The participant described a concern that ethics review would result in a fiscal or labor cost to their work	"I would need the funds and the lab space for a dedicated large freezer chest and its maintenance, and I lack both." [P189]; "[I raise millions of flies every year] ….but I cannot afford to retire them gently or it would be my own sanity that would be at stake" [P189]	"having a committee solely focused on this would no doubt improve quality, but at financial cost" [P712]
Values	Personal Ethical	The participant described a personal ethical view.	"I wanted not to harm insects" [P995]	"all research should be done ethically" [P533]; "When I design my experiments, I always strive to minimise suffering" [P118]
	Social Ethical Positive	The participant described a cultural ethical view about their local environment that encouraged welfare-promoting practice with insects in research despite lack of ethics review.		"I do not submit an ethics review, but our lab focuses on insect welfare."[P118]; "I, and my team, have always treated insects with respect." [P982]; "We have our own lab rules about ethical treatment of insects in the lab" [P210]
	Social Ethical Morally Arbitrary	The participant suggested that caring about insect welfare in research was morally arbitrary given other societal contexts of insect use or harm.	"Science is forced to become less rational in service of double-standards about the treatment of insects in normal life and in research" [P728]	"There are more insects killed and becoming extinct because of habitat loss and pesticides use than on research." [P685]; "If you eat food and drink water, this [glue traps with toxicants] benefits you" [P204]
	Social Ethical Regulation	The participant suggested that their consideration of the ehical treatment of insects was socially-informed by regulatory guidance.		"Because I do not have an ethics application process to consider, according to key exemptions per the 1986 species protection act…" [P593]; "not applicable, Drosophila is not a protected species under Animal act 1986 so does not require ethical approval...they are not considered animal" [P468]
	Ethical Concern: Vertebrate Replacement	The participant described that insects were a valuable replacement for higher order animals in research, implying this value could be lost with ethics review.		"insect models are a necessary alternative in biomedicine" [P579]; "this freedom allows Drosophila species to be an NC3Rs model for infection, physiology, and biomedical research and is one of its key advantages. To restrict this in any form would kneecap NC3Rs initiatives" [P593]
	Ethical Concern: Human Health Cost	The participant described a concern that humans would be harmed as a result of ethics review for insects.		"This may seem like a hypothetical trolley problem to you, but to those of us trying to end malaria, it is just another day in the office...The precautionary principle has killed people before…Poor people, that the governemnts of the rich companies did not answer to, died...Adding these ethics regulations will directly harm efforts to build equality in global health... I do not care that you lot …
Exceptions	Animal Type	The participant suggested that work with insects, or a specific species of insect, should be considered different from research on other animals.		"it is important that unnecessary bureaucratic barriers are [not] put up to Drosophila research, real world benefits are more than 6 Nobel prizes" [P468]
	Research focus	The participant suggested there should be differences in ethics review processes for different research areas.		"For example, if research is done on an endangered insect for a conservation process, there could be benefits from considering ethics of procedures. In my case, where research focussing on understanding ecology of pest/vector species that proliferate and can cause huge impacts on human and animal health, having to go through an extensive ethical approval process… would be a detraction" [P629]
	No exceptions	The participant suggested there should not be differences in ethics review processes or lackthereof for different research animals or areas.		[in opposing ethics review for insects]: "I oppose arguments that vector research is different than curiosity driven research. Mosquito behavioural mechanisms were studied in moths first. Mosquito hormones were worked out in fruit flies etc." [P204]

### Sheet: Additional Comments
Theme	Code	Definition	Additional comments: do ethics review	Additional comments: no review
Linked to prior response	Linked response	The participant identified that they had already addressed this question in a prior question on research quality.	""As I indicated before," [189]	"I've made these in the previous box" [P629]; "Already included in the above answer" [P744]; "see previous comment" [P685]
No Current Experience	Lack of knowledge	The participant identified that they have no experience with ethics review and therefore do not feel they can comment on the process.		"no personal experience of this" [P533]; "I haven't had any experience with this" [P678]; "I do not have experience in it" [P772]
Improvements	Design and Planning	The participant described improvements to methods or experimental design process due to ethical considerations.	"It is/should be an integral component of the research process and can improve the integrity, transparency, public confidence and the design and quality of research." [P605]	"Main thing, when it has been needed, is it makes us think about minimising need for mass collecting of insects" [P914]; "Some level of ethics is valuable as it encourages people to think purposefully about the use of insects in their research" [P886];
	Generic Support	The participant described a generic belief that research would be improved as a result of ethical considerations.		"As neurobiologists, we need the insects to behavior normally in the lab…for this purpose, we treat our insects with care, so that stress does not become a confounding factor in our experiments. This attitude/perspective is a little different to the welfare and ethics angle, but in effect, we care about their "wellbeing" in the lab" [P210]; "As I have recently taken over as an AWERB administrator…
	Reduced Waste	The participant described that ethics review reduced waste.	"In principle this has forced some research to change how they approach research, where they used to have huge animal (insect wastage." [P389]
	Public Confidence	The participant stated that ethics review may improve public confidence in research	"It is/should be an integral component of the research process and can improve the integrity, transparency, public confidence and the design and quality of research." [P605]	"We aim to fully consider the ethics of keeping invertebrates in captivity, from the acquisition, through suitable husbandry and the perception of the public" [P508]
Conditional	Conditional	The participant stated that ethics review may be valuable if certain conditions were met		"I think it would be good to have something, if not as detailed as the ethical applications for other research animals" [P312]; "I think it's important to consider all kinds of insects that are used within lab work and think of the logistics as well as the importance of ethical approval" [P293]; "it would be good to engage with our vast community of entomologists that are conducting traditional n…
Concerns	Generic Opposition	The participant described a generic opposition to ethics review for insects.		"I do not feel that it is valuable to apply ethics to insect experimentation" [P238]; "I do not believe it is necessary to have a full detailed ethics submission given the current findings from insect research" [P875]; "The current oversight is sufficient" [P952]; "There is no ethics application process for Drosophila research, and this needs to stay that way" [P593]; "Applying ethics would signi…
	Untapped Knowledge	The participant described a concern that some areas of knowledge may not be possible to research if ethics applications for insects were required.	"we don't want this to come at the expense of stifling research (eg if vertebrate guidelines were applied to insects this would effectively destroy most forms of entomology research)" [P121]	"such a stance could inadvertently hinder broader entomological research. While working with insects for human health and agricultural purposes will likely remain widely accepted, introducing ethical ambiguity could impose unnecessary restrictions on other areas of study" [P798]; "Pretending that this course does not lead to a reduction in scientific understanding and a weakening of global health…
	Wasted Time	The participant described a concern that time would be/is wasted completing ethics applications for insects		"this would be extremely time consuming, putting delays on experiments that can already take an extremely large amount of time" [P293]; "I fear that mandatory ethics applications could be onerous, delaying valuable research" [P932]
	Field Building	The participant described a concern that people would not join or leave the field as a result of ethics review	"I am considering abandoning insects as a model system for research, because of the burdensome nature of increasing ethical oversight" [P728]	"I fear this would make it more difficult to carry out research, particularly in a research field where we need to be encouraging more people to join" [P293]; "skilled amateur contributors who may be deterred" [P798]; "I know several researchers who had such a difficult time dealing with all the extra paperwork involved in vertebrate research in the UK compared to other countries that they decide…
	Administrative	The participant described a concern that there would be additional bureaucracy if there was ethics review for insect research	"I think there's a danger we could add a new layer of unnecessary red tape to entomological research" [P581]	"contributors who may be deterred by bureaucratic hurdles or financial burdens" [P798]; "an ethics application…make it harder to do [research] by adding red tape and bureaucracy" [P593]
	International Collaboration	The participant described a concern that international collaboration could be challenged by ethics review for insect research		"[ethics applications would] make it more difficult to collaborate with countries that do not impose such restrictions" [P593]
	Cost/Labor	The participant described a concern that ethics review would result in a fiscal or labor cost to their work		"contributors who may be deterred by bureaucratic hurdles or financial burdens" [P798]; "I fear that mandatory ethics applications could be…wasting already stretched resources" [P932]
	No alternative practices	The participant described a concern that there were no alternative practices to the ones currently employed.	"As I indicated before, I raise and kill millions of flies every year…I cannot give them all a dignified end of life" [P189]	"I believe most researchers… would not conduct unnecessary experiments" [P932]; "Consideration of sample size is always already considered (even if only from a practical point of view)" [P384]
	Skepticism about Insect Welfare	The participant described skepticism that insects should be plausibly considered to have welfare, or that we would know enough about the contents of their welfare to discuss it.		"I am concerned by references in the [RES] statement (and this survey) to enhancing the 'welfare' of insects: I am not comfortable with this term applied to insects. Welfare implies sentience, and this cannot be justified while there remains (for good reasons) a lack of scientific consensus on insect sentience" [P842]; "The evidence supporting the idea that insects experience pain in a way compar…
	Ineffectual Process	The participants suggested that the process was ineffective.	"I feel like it is usually always approved as it is more a box ticking exercise" [P562]; "often the suggestions are not very helpful" [P736]; "They're usually incredibly lack-lustre and do little to prevent neglect of a species" [P407]	"Implementing similar restrictions [as vertebrate research] for the sake of a paper trail will be disastrous for insect research." [P486]; "Attempting to duplicate many practices from mammalian research (e.g. justifying every animal sacrificed) would not be appropriate and would have little or no genuine effect on insect welfare" [P932]
Values	Personal Ethical	The participant described a personal ethical view about the ethical treatment of insects in research.		"It's great to be thinking about ethics in insect research. I feel this hasn't been something that many of us have considered to a large extent" [P261]; "I am always conscious of reducing the destructive nature of my fieldwork to the minimum" [P963]; "From what I have seen and read, sometimes other researchers do not seem to care enough about insect welfare" [P118]; "In my 45 years of research, I…
	Social Ethical Positive	The participant described a cultural ethical view about their local environment that encouraged welfare-promoting practice with insects in research despite lack of ethics review.	"I support [instition]'s idea around sanctity of life and trying therefore to no cause harm wherever possible" [P389]; "we always submitted ethical review proposals for all invertebrate work and they were reviewed and discussed by all staff (it was a small biotech) and only went ahead with 100% agreement that the work was needed and that the benefit outweighed any harm" [P540]	"We aim to fully consider the ethics of keeping invertebrates in captivity, from the acquisition, through suitable husbandry" [P508]; "I was "reared" on that mindset that we should respect and treat our test subjects in the most humane way possible" [P118]; "The insects we use are used with appropriate care and humanity as we would treat any other experimental animal" [P449]
	Social Ethical Morally Arbitrary	The participant suggested that caring about insect welfare in research was morally arbitrary given other societal contexts of insect use or harm.	"Drosophila melanogaster are a successful species, distributed worldwide, not endangered, no part of anybody's cultural or national heritage, and nobody really cares if flies die in scores. So I would very much object if someone came to my lab to tell me what to do with them" [P189]	"It may also be seen as u[n]necessary to submit for ethical approval for some species when we compare to how insects can be killed in the wild. This may be cotroversial, but predation and use of pesticides (something the insects I work with would be affected by) could be considered a more unethical way of killing than than the work we carry out on them in the lab" [261]; "These are the same peopl…
	Social Ethical Regulation	The participant suggested that their consideration of the ehical treatment of insects was socially-informed by regulatory guidance.		"Almost all invertebrates are not covered by the animals in scientific procedures act, and so are not covered by animal ethics processes… ethical approval for laboratroy insect research should not be routine - there are regulatory reoutes appropriate to the more applied settings already in place...The current oversight is sufficient" [P952]
	Social Ethical Absence	The participant described a cultural ethical view about their local environment where reinforcing cultural or professional values to consider the ethical treatment of insects in research were absent.		"I have never been asked by journals I publish in" [P658]
	Ethical Concern: Vertebrate Replacement	The participant described that insects were a valuable replacement for higher order animals in research and that this value may be lost if ethics review were implemented for insects.		Insect research forms an essential chain in the research "production line"…In my view, this is largely due to the ease of which researchers can work with these insects (i.e. a well considered experiment is not under further scrutiny) and infact plays a critical role in reducing the necessity of mammalian model organisms for these early research steps" [P384];"It would also increase use of vertebr…
	Ethical Concern: Human Cost	The participant described a concern that humans would be harmed as a result of ethics review for insects.		"If the RES were to misinterpret or overstate the ethical considerations surrounding insect sentience, it could have significant consequences for research critical to human health, particularly in vector biology and the use of Drosophila as a model organism" [P798]; "If you continue, you will kill human beings." [P204]
Exception	Animal Type	The participant suggested that work with insects, or a specific species of insect, would require differences in ethical treatment or review.	"I would very much object if someone came to my lab to tell me what to do with them [Drosophila]…A different matter would be if I worked with stag beetles; then, I would really like to have guidelines about what others find objectionable, besides my own considerations. But luckily I don't and never will. I would find it reasonable to question whether any planned research that harms stag beetles n…	"I think it would be good to have something, if not as detailed as the ethical applications for other research animals" [P312]; "Separation of vertebrates & invertebrates made clear for ethics approval requirements" [P436]; "Attempting to duplicate many practices from mammalian research (e.g. justifying every animal sacrificed) would not be appropriate" [P932]; "For Drosophila, I understand, and …
	Research focus	The participant suggested there should be differences in ethics review processes for different research areas.		"for medical research it is important the process does not impede the ability of researchers to respond to urgent or outbreak situations" [P886]; "I do not feel that it is valuable to apply ethics to insect experimentation. This is particularly true in the use of insects in studies deliberately to produce insecticides to control the damage that pest species cause" [P238]
	No exception	The participant suggested there should not be differences in ethics review processes or lackthereof for different research animals or areas.		"I believe it should be mandatory for all insect research to be subject to ethical guidelines" [P771]; "I think that ethics should enter all aspects of both work and private life" [P982]; "I believe that there should be thorough ethical assessment for invertebrate work, and that it should be similar to ethics applications for working with vertebrates" [P141]
Constraints and Resources	Guidance Needed	The participant suggested that welfare guidance documents are needed.	"We need practical, evidence based guidance, what is present atm is vague and taxa specific" [P121]	"We should develop clear guidance on best practices… to mimise potential suffering" [P932]; "Guidelines and good practise remain difficult to find" [P845]; "it's important to note insects are incredibly diverese…so I would be wary of treating their welfare with a single approach" [P460]
	Guidance Available (Zoo)	The participant suggested that they use welfare guidance documents that area already available in the zoological context.		"There are guidelines and best practice from our professional body BIAZA, and some documents mores pecifically from the Terrestrial Invertebrate Working Group" [P508]; "BIAZA requires written standard operation procedures for each species, insects included" [P155]
	Expertise Needed	The participants suggested that insect expertise is needed on review boards.	"There is a general lack of understanding about invertebrates in ethics review panels…this makes the whole process very painful, and often the suggestions are not very helpful. Making sure that the correct people are on the panels, especially when this is expanding, we need to make sure we have capacity and representation" [P736]
