## Supplemental File 5: Anonymised Responses for "Ethics review for insect research in the UK: Patterns, drivers, and perceived impact on research quality and process"

### Sheet: Sheet
This file contains the raw data underlying the analyses presented in the manuscript.
All information that could directly or indirectly identify individual participants has been removed, including open-text comments and other potentially identifying content.
Where qualitative or free-text data were subject to analysis, anonymised excerpts are provided separately in the accompanying supplementary materials.
What is your current position?	How many years have you been involved in entomological research?	Is your research currently based in the UK?	Do you currently submit ethical applications for your work with insects to your internal ethics review committee (AWERB)?	When did you start submitting mandatory ethics application for your research involving insects?	Roughly how many ethics applications have you submitted in the past year? (include those of your students where you have had supervisory oversight or helped draft the application)	How confident do you feel about the ethics application process	How confident are you that you can deliver what is expected of you when completing an ethics application?	What feedback have you received from your internal ethics review committee (AWERB) regarding your application?(Please select all that apply): Positive comments	What feedback have you received from your internal ethics review committee (AWERB) regarding your application?(Please select all that apply): Suggestions for improvement of study methodology	What feedback have you received from your internal ethics review committee (AWERB) regarding your application?(Please select all that apply): Rejections and reasons provided	What feedback have you received from your internal ethics review committee (AWERB) regarding your application?(Please select all that apply): No feedback received	What resources or support do you think would help you (and/or your students) with ethics applications submissions?(Please select all that apply): Undergraduate curricular materials on insect welfare	What resources or support do you think would help you (and/or your students) with ethics applications submissions?(Please select all that apply): Training on the ethical use of animals in research with examples of how to apply this to insects	What resources or support do you think would help you (and/or your students) with ethics applications submissions?(Please select all that apply): Guidance on how to develop an ethical application for submission to ethics panels (AWERBs)	What resources or support do you think would help you (and/or your students) with ethics applications submissions?(Please select all that apply): Greater research on insect welfare	What resources or support do you think would help you (and/or your students) with ethics applications submissions?(Please select all that apply): Information on insect biology for those on the ethics panels (AWERB members)	Which of the following factors influence your decision to submit an ethics application for your insect research? (Please select all that apply): Institutional requirements	Which of the following factors influence your decision to submit an ethics application for your insect research? (Please select all that apply): Personal ethical beliefs	Which of the following factors influence your decision to submit an ethics application for your insect research? (Please select all that apply): To ensure the welfare of research subjects	Which of the following factors influence your decision to submit an ethics application for your insect research? (Please select all that apply): Application of best practice methodologies and standardisation of research	Which of the following factors influence your decision to submit an ethics application for your insect research? (Please select all that apply): To receive feedback on study design from ethics panel	Which of the following factors influence your decision to submit an ethics application for your insect research? (Please select all that apply): Grant requirements	Which of the following factors influence your decision to submit an ethics application for your insect research? (Please select all that apply): Requirement to publish	Which of the following factors influence your decision to submit an ethics application for your insect research? (Please select all that apply): To address concerns about public perception of my research practices	How valuable do you consider ethics applications to be in your entomological research?	Have any of your practices changed as a result of the ethics application process?	In your opinion, how does the ethics application process influence the quality of research?	Randomized ID
Zoo or insectarium	21+	Yes	No, I do not current submit ethics applications for my work with insects																									508
Lecturer	11-20	Yes	Yes, I am required to submit ethics applications for my work with insects (it is mandatory)	2008	3-5	Somewhat confident	Somewhat confident				No feedback received	Undergraduate curricular materials on insect welfare	Training on the ethical use of animals in research with examples of how to apply this to insects		Greater research on insect welfare	Information on insect biology for those on the ethics panels (AWERB members)	Institutional requirements	Personal ethical beliefs		Application of best practice methodologies and standardisation of research					Important	Unsure	It improves quality	367
Senior Postdoc/Fellow/Reader	11-20	Yes	No, I do not current submit ethics applications for my work with insects																									220
Senior Postdoc/Fellow/Reader	21+	Yes	No, I do not current submit ethics applications for my work with insects																								It has no effect	842
Masters Student	1-2	Yes	No, I do not current submit ethics applications for my work with insects																								It improves quality	103
Professor	21+	Yes	No, I do not current submit ethics applications for my work with insects																									629
Lecturer	6-10	Yes	No, I do not current submit ethics applications for my work with insects																								It improves quality	415
Other (please specify): Insectary Manager	11-20	Yes	No, I do not current submit ethics applications for my work with insects																								It has no effect	884
Senior Lecturer	11-20	Yes	Yes, I am required to submit ethics applications for my work with insects (it is mandatory)	2010	11-20	Somewhat confident	Somewhat confident	Positive comments	Suggestions for improvement of study methodology						Greater research on insect welfare		Institutional requirements	Personal ethical beliefs	To ensure the welfare of research subjects		To receive feedback on study design from ethics panel				Important	No	It has no effect	187
Professor	11-20	Yes	Yes, I am required to submit ethics applications for my work with insects (it is mandatory)	2010	1-2	Extremely confident	Extremely confident	Positive comments	Suggestions for improvement of study methodology	Rejections and reasons provided					Greater research on insect welfare		Institutional requirements	Personal ethical beliefs	To ensure the welfare of research subjects	Application of best practice methodologies and standardisation of research					Very important	No	It has no effect	389
Associate Professor	11-20	Yes	Yes, I am required to submit ethics applications for my work with insects (it is mandatory)	2010	6-10	Extremely confident	Extremely confident				No feedback received	Undergraduate curricular materials on insect welfare			Greater research on insect welfare	Information on insect biology for those on the ethics panels (AWERB members)	Institutional requirements								Very important	Yes (Please comment, optional)	It improves quality	956
Masters Student	1-2	Yes	No, I do not current submit ethics applications for my work with insects																								It improves quality	771
Senior Postdoc/Fellow/Reader	21+	Yes	No, I do not current submit ethics applications for my work with insects																								It has no effect	149
Professor	21+	Yes	Yes, I am required to submit ethics applications for my work with insects (it is mandatory)	2012	0	Neutral	Neutral			Rejections and reasons provided												Grant requirements			Very unimportant	No	It has no effect	402
Research Assistant/ Technician	11-20	Yes	No, I do not current submit ethics applications for my work with insects																								It improves quality	533
PhD Student	3-5	Yes	No, I do not current submit ethics applications for my work with insects																								It has no effect	706
Professor	11-20	No																										925
Postdoc/Early Careers Researcher (less than 5 years post PhD submission)	6-10	Yes	No, I do not current submit ethics applications for my work with insects																								It improves quality	312
Senior Postdoc/Fellow/Reader	21+	Yes	No, I do not current submit ethics applications for my work with insects																								It has no effect	658
Zoo or insectarium	21+	Yes	No, I do not current submit ethics applications for my work with insects																								It detracts from quality	744
PhD Student	1-2	Yes	No, I do not current submit ethics applications for my work with insects																								It has no effect	811
Postdoc/Early Careers Researcher (less than 5 years post PhD submission)	3-5	Yes	Yes, I voluntarily submit ethics applications for my work with insects (it is not mandatory)		11-20	Somewhat confident	Neutral			Rejections and reasons provided					Greater research on insect welfare					Application of best practice methodologies and standardisation of research					Neutral	No	It improves quality	293
Professor	21+	Yes	Yes, I am required to submit ethics applications for my work with insects (it is mandatory)	2012	6-10	Neutral	Extremely confident					Undergraduate curricular materials on insect welfare	Training on the ethical use of animals in research with examples of how to apply this to insects	Guidance on how to develop an ethical application for submission to ethics panels (AWERBs)	Greater research on insect welfare	Information on insect biology for those on the ethics panels (AWERB members)	Institutional requirements						Requirement to publish		Important	No	It has no effect	576
PhD Student	3-5	No																										890
Other (please specify): Predoctoral Researcher	1-2	Yes	No, I do not current submit ethics applications for my work with insects																								It detracts from quality	261
Research Assistant/ Technician	11-20	Yes	No, I do not current submit ethics applications for my work with insects																									443
Professor	21+	Yes	No, I do not current submit ethics applications for my work with insects																								It detracts from quality	685
Senior Lecturer	21+	Yes	Yes, I am required to submit ethics applications for my work with insects (it is mandatory)	2013	3-5	Somewhat confident	Somewhat confident				No feedback received	Undergraduate curricular materials on insect welfare	Training on the ethical use of animals in research with examples of how to apply this to insects				Institutional requirements								Neutral	No	It has no effect	909
Professor	21+	Yes	Yes, I am required to submit ethics applications for my work with insects (it is mandatory)	2015	0	Neutral	Neutral				No feedback received		Training on the ethical use of animals in research with examples of how to apply this to insects		Greater research on insect welfare		Institutional requirements					Grant requirements			Neutral	No	It improves quality	175
PhD Student	6-10	Yes	No, I do not current submit ethics applications for my work with insects																								It detracts from quality	798
Postdoc/Early Careers Researcher (less than 5 years post PhD submission)	6-10	Yes	No, I do not current submit ethics applications for my work with insects																								It improves quality	854
Professor		No																										332
Professor	11-20	Yes	Yes, I am required to submit ethics applications for my work with insects (it is mandatory)	2016	1-2	Somewhat confident	Somewhat confident	Positive comments									Institutional requirements			Application of best practice methodologies and standardisation of research					Important	No	It has no effect	121
Research Assistant/ Technician	3-5	Yes	No, I do not current submit ethics applications for my work with insects																								It improves quality	517
Postdoc/Early Careers Researcher (less than 5 years post PhD submission)	11-20	Yes	No, I do not current submit ethics applications for my work with insects																								It detracts from quality	486
Other (please specify):Self employed	6-10	Yes	No, I do not current submit ethics applications for my work with insects																								It improves quality	963
Professor	21+	Yes	Yes, I am required to submit ethics applications for my work with insects (it is mandatory)	2018	1-2	Not confident at all	Not at all confident		Suggestions for improvement of study methodology								Institutional requirements					Grant requirements			Very unimportant	Yes (Please comment, optional)	It detracts from quality	728
Professor	11-20	Yes	Yes, I am required to submit ethics applications for my work with insects (it is mandatory)	2018	1-2	Extremely confident	Extremely confident	Positive comments		Rejections and reasons provided		Undergraduate curricular materials on insect welfare	Training on the ethical use of animals in research with examples of how to apply this to insects	Guidance on how to develop an ethical application for submission to ethics panels (AWERBs)	Greater research on insect welfare	Information on insect biology for those on the ethics panels (AWERB members)	Institutional requirements	Personal ethical beliefs	To ensure the welfare of research subjects	Application of best practice methodologies and standardisation of research					Important	Yes (Please comment, optional)	It improves quality	605
PhD Student	1-2	Yes	No, I do not current submit ethics applications for my work with insects																								It improves quality	118
Senior Lecturer	11-20	Yes	Yes, I am required to submit ethics applications for my work with insects (it is mandatory)	2018	3-5	Neutral	Extremely confident			Rejections and reasons provided		Undergraduate curricular materials on insect welfare	Training on the ethical use of animals in research with examples of how to apply this to insects		Greater research on insect welfare	Information on insect biology for those on the ethics panels (AWERB members)	Institutional requirements								Neutral	No	It has no effect	350
Senior Postdoc/Fellow/Reader	11-20	Yes	No, I do not current submit ethics applications for my work with insects																									831
Postdoc/Early Careers Researcher (less than 5 years post PhD submission)	11-20	Yes	No, I do not current submit ethics applications for my work with insects																								It detracts from quality	204
Research Assistant/ Technician	3-5	Yes	No, I do not current submit ethics applications for my work with insects																								It has no effect	472
Research Assistant/ Technician	1-2	Yes	No, I do not current submit ethics applications for my work with insects																								It improves quality	699
PhD Student	3-5	Yes	No, I do not current submit ethics applications for my work with insects																								It improves quality	886
Postdoc/Early Careers Researcher (less than 5 years post PhD submission)	6-10	Yes	No, I do not current submit ethics applications for my work with insects																									545
Professor	21+	Yes	No, I do not current submit ethics applications for my work with insects																								It detracts from quality	238
Masters Student	3-5	Yes	No, I do not current submit ethics applications for my work with insects																								It has no effect	917
Zoo or insectarium	6-10	Yes	Yes, I am required to submit ethics applications for my work with insects (it is mandatory)	2018	0																							373
Research Assistant/ Technician	1-2	Yes	No, I do not current submit ethics applications for my work with insects																								It improves quality	156
Senior Postdoc/Fellow/Reader	6-10	Yes	No, I do not current submit ethics applications for my work with insects																								It improves quality	424
Veterinarian/AWERB	6-10	Yes	Yes, I am required to submit ethics applications for my work with insects (it is mandatory)	2019	0																							670
Other (please specify): Conservation Science Manager	21+	Yes	No, I do not current submit ethics applications for my work with insects																								It has no effect	982
Senior Postdoc/Fellow/Reader	11-20	Yes	Yes, I am required to submit ethics applications for my work with insects (it is mandatory)	2019	1-2	Somewhat confident	Somewhat confident				No feedback received						Institutional requirements					Grant requirements			Important	No	It improves quality	753
Lecturer	21+	Yes	Yes, I am required to submit ethics applications for my work with insects (it is mandatory)	2019	3-5	Extremely confident	Extremely confident				No feedback received		Training on the ethical use of animals in research with examples of how to apply this to insects			Information on insect biology for those on the ethics panels (AWERB members)	Institutional requirements							To address concerns about public perception of my research practices	Very unimportant	No	It has no effect	189
Professor	21+	Yes	Yes, I am required to submit ethics applications for my work with insects (it is mandatory)	2020	0	Somewhat confident	Somewhat confident	Positive comments		Rejections and reasons provided				Guidance on how to develop an ethical application for submission to ethics panels (AWERBs)		Information on insect biology for those on the ethics panels (AWERB members)	Institutional requirements					Grant requirements			Very unimportant	No	It has no effect	581
Senior Postdoc/Fellow/Reader	6-10	Yes	No, I do not current submit ethics applications for my work with insects																								It detracts from quality	210
Postdoc/Early Careers Researcher (less than 5 years post PhD submission)	3-5	Yes	No, I do not current submit ethics applications for my work with insects																									306
Research Assistant/ Technician	6-10	Yes	Yes, I am required to submit ethics applications for my work with insects (it is mandatory)	2020	1-2	Somewhat confident	Somewhat confident			Rejections and reasons provided		Undergraduate curricular materials on insect welfare	Training on the ethical use of animals in research with examples of how to apply this to insects	Guidance on how to develop an ethical application for submission to ethics panels (AWERBs)			Institutional requirements	Personal ethical beliefs	To ensure the welfare of research subjects	Application of best practice methodologies and standardisation of research			Requirement to publish		Very important	Unsure	It has no effect	827
Professor	11-20	Yes	No, I do not current submit ethics applications for my work with insects																								It has no effect	460
Professor	21+	Yes	No, I do not current submit ethics applications for my work with insects																								It improves quality	634
Masters Student	3-5	Yes	Yes, I am required to submit ethics applications for my work with insects (it is mandatory)	2021	0	Somewhat confident	Extremely confident				No feedback received		Training on the ethical use of animals in research with examples of how to apply this to insects	Guidance on how to develop an ethical application for submission to ethics panels (AWERBs)	Greater research on insect welfare		Institutional requirements	Personal ethical beliefs	To ensure the welfare of research subjects				Requirement to publish		Important	No	It detracts from quality	995
Senior Postdoc/Fellow/Reader	11-20	Yes	No, I do not current submit ethics applications for my work with insects																								It improves quality	749
PhD Student	1-2	Yes	Yes, I am required to submit ethics applications for my work with insects (it is mandatory)	2022	0	Neutral	Somewhat confident				No feedback received		Training on the ethical use of animals in research with examples of how to apply this to insects	Guidance on how to develop an ethical application for submission to ethics panels (AWERBs)	Greater research on insect welfare	Information on insect biology for those on the ethics panels (AWERB members)	Institutional requirements			Application of best practice methodologies and standardisation of research			Requirement to publish		Important	No	It has no effect	562
PhD Student	3-5	Yes	No, I do not current submit ethics applications for my work with insects																								It improves quality	141
PhD Student	6-10	Yes	Yes, I am required to submit ethics applications for my work with insects (it is mandatory)	2022	1-2	Not confident at all	Somewhat confident				No feedback received	Undergraduate curricular materials on insect welfare	Training on the ethical use of animals in research with examples of how to apply this to insects	Guidance on how to develop an ethical application for submission to ethics panels (AWERBs)			Institutional requirements	Personal ethical beliefs	To ensure the welfare of research subjects	Application of best practice methodologies and standardisation of research	To receive feedback on study design from ethics panel				Very important	Yes (Please comment, optional)	It improves quality	391
Senior Postdoc/Fellow/Reader	21+	Yes	No, I do not current submit ethics applications for my work with insects																								It has no effect	875
Professor	21+	Yes	Yes, I voluntarily submit ethics applications for my work with insects (it is not mandatory)		1-2	Somewhat confident	Extremely confident																					102
Professor	21+	No																										274
Industry	21+	Yes	No, I do not current submit ethics applications for my work with insects																								It improves quality	668
Senior Postdoc/Fellow/Reader	21+	Yes	No, I do not current submit ethics applications for my work with insects																								It improves quality	941
PhD Student	3-5	Yes	Yes, I am required to submit ethics applications for my work with insects (it is mandatory)	2023	3-5	Somewhat confident	Extremely confident	Positive comments	Suggestions for improvement of study methodology			Undergraduate curricular materials on insect welfare	Training on the ethical use of animals in research with examples of how to apply this to insects	Guidance on how to develop an ethical application for submission to ethics panels (AWERBs)	Greater research on insect welfare	Information on insect biology for those on the ethics panels (AWERB members)	Institutional requirements	Personal ethical beliefs	To ensure the welfare of research subjects	Application of best practice methodologies and standardisation of research					Important	No	It improves quality	780
Industry	21+	Yes	No, I do not current submit ethics applications for my work with insects																								It has no effect	516
PhD Student	1-2	Yes	Yes, I am required to submit ethics applications for my work with insects (it is mandatory)	2023	1-2	Somewhat confident	Extremely confident				No feedback received		Training on the ethical use of animals in research with examples of how to apply this to insects		Greater research on insect welfare		Institutional requirements		To ensure the welfare of research subjects						Important	No	It improves quality	247
Research Assistant/ Technician	1-2	Yes	No, I do not current submit ethics applications for my work with insects																									329
Postdoc/Early Careers Researcher (less than 5 years post PhD submission)	6-10	No																										801
Other (please specify): Consultant Ecologist	21+	Yes	No, I do not current submit ethics applications for my work with insects																								It detracts from quality	613
Other (please specify): Conservation Director	21+	Yes	No, I do not current submit ethics applications for my work with insects																									194
Other (please specify): consultant/volunteer surveyor	21+	Yes	No, I do not current submit ethics applications for my work with insects																									557
PhD Student	3-5	Yes	No, I do not current submit ethics applications for my work with insects																								It improves quality	436
Senior Postdoc/Fellow/Reader	11-20	Yes	No, I do not current submit ethics applications for my work with insects																									932
PhD Student	3-5	No																										777
Emeritus Professor/ Retired	21+	No																										165
Senior Postdoc/Fellow/Reader	6-10	Yes	Yes, I am required to submit ethics applications for my work with insects (it is mandatory)	2023																								348
Senior Postdoc/Fellow/Reader	6-10	Yes	No, I do not current submit ethics applications for my work with insects																								It detracts from quality	869
Emeritus Professor/ Retired	21+	Yes	No, I do not current submit ethics applications for my work with insects																								It has no effect	259
Emeritus Professor/ Retired	21+	No																										451
Veterinarian/AWERB	6-10	Yes	No, I do not current submit ethics applications for my work with insects																								It improves quality	692
Zoo or insectarium	11-20	Yes	No, I do not current submit ethics applications for my work with insects																									978
Senior Postdoc/Fellow/Reader	6-10	Yes	Yes, I am required to submit ethics applications for my work with insects (it is mandatory)	2023	3-5	Extremely confident	Extremely confident	Positive comments				Undergraduate curricular materials on insect welfare	Training on the ethical use of animals in research with examples of how to apply this to insects			Information on insect biology for those on the ethics panels (AWERB members)	Institutional requirements		To ensure the welfare of research subjects						Important	No	It improves quality	736
Senior Postdoc/Fellow/Reader	21+	Yes	No, I do not current submit ethics applications for my work with insects																								It has no effect	524
Professor	21+	Yes	Yes, I am required to submit ethics applications for my work with insects (it is mandatory)	2024	1-2	Somewhat confident	Somewhat confident	Positive comments						Guidance on how to develop an ethical application for submission to ethics panels (AWERBs)		Information on insect biology for those on the ethics panels (AWERB members)	Institutional requirements								Neutral	Yes (Please comment, optional)	It detracts from quality	130
Undergraduate Student	1-2	Yes	Yes, I am required to submit ethics applications for my work with insects (it is mandatory)	2024	1-2	Somewhat confident	Extremely confident	Positive comments			No feedback received	Undergraduate curricular materials on insect welfare	Training on the ethical use of animals in research with examples of how to apply this to insects		Greater research on insect welfare		Institutional requirements	Personal ethical beliefs	To ensure the welfare of research subjects						Very important	No	It improves quality	370
Postdoc/Early Careers Researcher (less than 5 years post PhD submission)	3-5	Yes	No, I do not current submit ethics applications for my work with insects																								It has no effect	818
PhD Student	1-2	Yes																										225
PhD Student	11-20	Yes	Yes, I am required to submit ethics applications for my work with insects (it is mandatory)	2024	1-2	Not confident at all	Neutral				No feedback received		Training on the ethical use of animals in research with examples of how to apply this to insects	Guidance on how to develop an ethical application for submission to ethics panels (AWERBs)			Institutional requirements	Personal ethical beliefs		Application of best practice methodologies and standardisation of research					Very important	No	It has no effect	407
Postdoc/Early Careers Researcher (less than 5 years post PhD submission)	6-10	Yes																										646
Professor	21+	Yes	No, I do not current submit ethics applications for my work with insects																								It has no effect	952
Masters Student	1-2	Yes	Yes, I am required to submit ethics applications for my work with insects (it is mandatory)	2024	1-2	Extremely confident	Extremely confident							Guidance on how to develop an ethical application for submission to ethics panels (AWERBs)	Greater research on insect welfare		Institutional requirements								Important	No	It has no effect	171
Postdoc/Early Careers Researcher (less than 5 years post PhD submission)	6-10	Yes	No, I do not current submit ethics applications for my work with insects																								It has no effect	384
PhD Student	1-2	Yes	No, I do not current submit ethics applications for my work with insects																								It improves quality	856
Senior Postdoc/Fellow/Reader	11-20	Yes	No, I do not current submit ethics applications for my work with insects																								It improves quality	593
Research Assistant/ Technician	3-5	Yes	No, I do not current submit ethics applications for my work with insects																								It has no effect	201
Professor	21+	Yes	No, I do not current submit ethics applications for my work with insects																								It has no effect	498
PhD Student	1-2	Yes	No, I do not current submit ethics applications for my work with insects																									682
Postdoc/Early Careers Researcher (less than 5 years post PhD submission)	3-5	Yes	No, I do not current submit ethics applications for my work with insects																									906
Research Assistant/ Technician	1-2	Yes	No, I do not current submit ethics applications for my work with insects																									740
Senior Postdoc/Fellow/Reader	6-10	Yes	Yes, I am required to submit ethics applications for my work with insects (it is mandatory)	2024	1-2	Neutral	Neutral				No feedback received						Institutional requirements								Unimportant	No	It detracts from quality	323
Masters Student	<1	Yes	Yes, I am required to submit ethics applications for my work with insects (it is mandatory)	2025	1-2	Somewhat confident	Extremely confident				No feedback received			Guidance on how to develop an ethical application for submission to ethics panels (AWERBs)	Greater research on insect welfare		Institutional requirements	Personal ethical beliefs	To ensure the welfare of research subjects	Application of best practice methodologies and standardisation of research					Important	Unsure	It improves quality	115
Professor	11-20	Yes	No, I do not current submit ethics applications for my work with insects																								It detracts from quality	579
Professor	21+	Yes	No, I do not current submit ethics applications for my work with insects																								It detracts from quality	468
Professor	21+	Yes	Yes, I voluntarily submit ethics applications for my work with insects (it is not mandatory)		1-2	Neutral	Somewhat confident				No feedback received		Training on the ethical use of animals in research with examples of how to apply this to insects	Guidance on how to develop an ethical application for submission to ethics panels (AWERBs)	Greater research on insect welfare	Information on insect biology for those on the ethics panels (AWERB members)		Personal ethical beliefs	To ensure the welfare of research subjects						Very important	No	It improves quality	899
PhD Student	1-2	Yes	No, I do not current submit ethics applications for my work with insects																									654
PhD Student	1-2	Yes	No, I do not current submit ethics applications for my work with insects																								It improves quality	282
Postdoc/Early Careers Researcher (less than 5 years post PhD submission)	3-5	Yes	No, I do not current submit ethics applications for my work with insects																								It improves quality	107
Senior Lecturer	21+	Yes	No, I do not current submit ethics applications for my work with insects																								It has no effect	914
Postdoc/Early Careers Researcher (less than 5 years post PhD submission)	3-5	Yes	No, I do not current submit ethics applications for my work with insects																								It has no effect	785
PhD Student	6-10	Yes	No, I do not current submit ethics applications for my work with insects																								It has no effect	356
Other (please specify): Animal technician/ AWERB administrator	<1	Yes	No, I do not current submit ethics applications for my work with insects																								It improves quality	502
Senior Postdoc/Fellow/Reader	6-10	Yes	No, I do not current submit ethics applications for my work with insects																								It improves quality	449
Veterinarian/AWERB	3-5	No																										833
Senior Postdoc/Fellow/Reader	1-2	Yes	No, I do not current submit ethics applications for my work with insects																									621
Masters Student	3-5	Yes	Yes, I am required to submit ethics applications for my work with insects (it is mandatory)	2025	1-2																							190
Veterinarian/AWERB	1-2	Yes	Yes, I voluntarily submit ethics applications for my work with insects (it is not mandatory)																									276
Zoo or insectarium	21+	No																										588
PhD Student	1-2	Yes	No, I do not current submit ethics applications for my work with insects																								It has no effect	967
Postdoc/Early Careers Researcher (less than 5 years post PhD submission)	11-20	No																										305
Industry	11-20	Yes	No, I do not current submit ethics applications for my work with insects																								It improves quality	712
Other (please specify): Recording scheme organiser/County recorder	11-20	Yes	No, I do not current submit ethics applications for my work with insects																									184
Zoo or insectarium	21+	Yes	No, I do not current submit ethics applications for my work with insects																									411
Postdoc/Early Careers Researcher (less than 5 years post PhD submission)	6-10	Yes	No, I do not current submit ethics applications for my work with insects																								It has no effect	608
Senior Postdoc/Fellow/Reader	1-2	Yes	No, I do not current submit ethics applications for my work with insects																									923
Industry	3-5	Yes	Yes, I voluntarily submit ethics applications for my work with insects (it is not mandatory)		1-2	Extremely confident	Extremely confident		Suggestions for improvement of study methodology			Undergraduate curricular materials on insect welfare			Greater research on insect welfare	Information on insect biology for those on the ethics panels (AWERB members)				Application of best practice methodologies and standardisation of research					Important	No	It improves quality	540
PhD Student	3-5	No																										361
Industry	3-5	Yes	No, I do not current submit ethics applications for my work with insects																								It has no effect	845
PhD Student	6-10	No																										299
Postdoc/Early Careers Researcher (less than 5 years post PhD submission)	6-10	Yes	No, I do not current submit ethics applications for my work with insects																								It has no effect	483
Senior Postdoc/Fellow/Reader	<1	Yes	No, I do not current submit ethics applications for my work with insects																								It improves quality	772
Zoo or insectarium	3-5	Yes	No, I do not current submit ethics applications for my work with insects																								It improves quality	155
Senior Postdoc/Fellow/Reader	21+	Yes	No, I do not current submit ethics applications for my work with insects																								It improves quality	980
Industry	21+	No																										219
Undergraduate Student	1-2	No																										535
Postdoc/Early Careers Researcher (less than 5 years post PhD submission)	6-10	Yes	No, I do not current submit ethics applications for my work with insects																								It has no effect	678
Industry	11-20	Yes	No, I do not current submit ethics applications for my work with insects																								It improves quality	822
																												404
																												993
																												700
																												317
																												126
																												861
																												590
																												335
																												454
																												266
																												619
																												794
																												173
